# Cryo-EM of AKAP350 reveals fibrillar clusters and a potential association with DNA

**DOI:** 10.1101/2024.07.02.601773

**Authors:** David L. Dai, Alexander F.A. Keszei, Elena Kolobova, Jonathan St-Germain, S.M. Naimul Hasan, Alex C.H. Liu, Xu Zhang, Brian Raught, James R. Goldenring, Mohammad T. Mazhab-Jafari

## Abstract

Protein kinase A (PKA) is a promiscuous serine/threonine kinase that phosphorylates a broad-spectrum of effectors involved in vital processes such as glucose, glycogen, and lipid metabolism. Its activity is thus tightly controlled by a family of eukaryotic scaffolding proteins known as the A-kinase anchoring proteins (AKAPs) that confine PKA signaling to specific compartments in the cell. AKAP350 (the protein encoded by *AKAP9*) is a massive scaffolding protein that anchors PKA to the Golgi apparatus and the centrosome where it nucleates macromolecular signaling hubs that control microtubule nucleation and dynamics. Here, we have expressed and purified full-length AKAP350 from HEK293F cells in a functional conformation. Electron cryo-microscopy (cryo-EM) of the purified protein revealed polydisperse particles forming fibrillar clusters around 50 nm in diameter, and long, thin filaments that reconstructed into double-stranded DNA. Tomographic reconstruction of a tilt series of the purified protein by electron cryo-tomography (cryo-ET) further elucidated these fibrillar clusters as 3D bundles of entangled filaments. Mass spectrometry and DNA sequencing confirmed the co-purification of DNA and DNA binding proteins such as nuclear factor 1 B (NFIB) and nucleolin (NCL). Pulldown of NFIB and NCL, but not of CEP290, CDK5RAP2, and CEP170 was diminished in the presence of DNase-I, suggesting that AKAP350 interaction with these two proteins is mediated by DNA. Overall, this study has achieved a quality purification of AKAP350 from which a previously uncharacterized interaction landscape with DNA and DNA binding proteins was discovered.
