## Supplementary Table 1: Nanopore-based DNA sequencing of purified fAKAP350 for "Cryo-EM of AKAP350 reveals fibrillar clusters and a potential association with DNA"

### Sheet: Sheet2
Index	Sequence	Read_length	Human_chromosome
1	CACATCCAGCTAATTTTTTGTATTTTTAGTAGAGACGGGGTTTCACCATGCTGGCCAGGCTGGTCTCGAACCCCTGATCTCAGATGATCCACCAGCCAGCCTTGGCCTCCCAAAGTGCAGGGATTACAGGCATGAGCTCTCGCACCCAGCCCACATTGTTTTTAATTTGTAATTCCCTGATGAGCTTTTAAAGTAGAGACAGAGCAGCTAGCAGAGACAAGGGTAAAGATTATACATTCAATGGAAAAGTATATATTTGTTCCTGCTTCAGTGAGGAGGCAGAGGAAATGTTCAGAACGTAACAGAAAGGTGGGTGTTTGGTTTGTTGTCCCAACCACTATCCAAATCATAT	352	7
2	ATCACCATTCATCTCAGTGGAGACCATGTGGAGAGCCTGGACTTTCAGCTTCATCCTGCAGTAATGAGGTGTCCCTCCTCTTCCCCCTAAAGTGGTAGAGAGGTGAGAGTTCAGCATAATCCATCAGTAACAAGGTCATCCCCATCATGGTGTCACTGGAACATCTACCCCTGCGCAGAAGTAACAGAGGCCAAGTGGAGAACCTGGACTTCCATCATCACCTGGCAGTAACAAGGCAGAGTCCCTCTCTTCTGCCAGAGTGATGTCAGAGAAAGCCAGTTAAAACAGAAGGTTTCAATAAGATCAGAGTATCATAACCTAATCTTAAAATTCCCATGTTTCAAAAATCACTTGTCATACCAAGTACCAGGAAGATGTCAAATTGAATGAAAAAACAAT…	539	8
3	CTGCAGCTTCTTCAGCTTGTGCCACTGTTTTGGGCTGCCCTTGTCGATGGCCTGCCTATGGGTTTCAGACTTGCCTAGTCAGCCTCACAATTACGTAAGCCACTTACTAGCAATAAATCTCTCTTTCTTTTCTTTTTTTTTTTTTTTGAGATGAAGTCTCGCTCTGTCACCCAGGCTGGAGTGCAGTGGCGTGATCTTGGCTTACTGCAACCTCTGCCTCCTGGGTTCAAGTGATTCTTTTGCCTCAGCCTCCCCAGTAGCTAAGATTACAGGTATATGCCACCCTACCTAGCAAATTTTTGTATTTTTAGTAGCAATGGGGCTTTGCCAC	331	3
4	AACTATCTTCCAGGTTGAAGCCCAAGGAAGATTGGGCTCACAACTGATTGAAATTAGAACTTGACAGCTTTAATTCCCCAATTAAAAATAAAGAATCCAGGATACTGAAAAATTGTTCTTTTCTCACAGACAAGCAATGTGTCAGTGACTGTATTCCCACCATTAACCATGGAACAGAAAGCATGTGTGATTGTGTTTTATGAGACTGCAGCTCGGGGAATTCTCTTAAATTTCTTTCTCCCTTTTTTTTTCTTTAAAAATCACCAAAGGAAAAAACAAACAGCTTTGGTAGATACATTACCAAATTCCATGATTCTCTATAAATATCAGAGCTGGTATCATGTGTCATTTACTCTGCAGAGATTGTGTAAGATTAACATGAGTTAATATTTTATATGA…	634	1
5	CTGGGCCATGGTGGTGTGCACTTGTAATCCCAGCTACTCAGGAGGCTGAGGCAGGAGAATATCACTTGAACCTGGGAGGCAGAGGTTGCACTGAGCCAAGATCACGCCACTGCCTGGGTGACAGAGCTAGACTCCGTCTCAAATAAAAAAAAAAAAAAAAAAAAAAAAAAGAGAATGAAATGGTGACAACTGGGTTTACATCTCATCTGGCTGGGAAAACACTTAAACAAAACAAAACTGGTATGGATGGATGTCTGATATAGTCCTCTTCCTCTTGGCAATAAAGCTTTTCTTAGATGGCATTTTACCAAGAACACAGGAGTCAGTGGGCAAATAACTGGACCAACCAATACTTTACAAACATGTTAATTTTATTGAGTAGGCATCAAAGCTTCTCTC…	987	15
6	GGGGCTGCTGTAAGTTTCCATTCTACAAAATATATCTCCCACCAGATTGGCAGAACTCCTAAAATGCATATTAGTAAAGATTTGTTTCTTGGCTTAAGGTGCTCTTATTTTCATGAGATCTCTTTTAAAATTCAATTTTTTTTTTTTTTTTTGAGACAGAGTCTCGCTCAGTCGCCCAGGCTGGAGTGCAGTGGCGCCATCTCGGCTCACTGCAAGCTCCACCTCCAGGGTTCACGCCATTGTCCTGCCTCAGCCTCCCGAATAGCTGGGACTACAGGCACCCACCACCATGCCTGGCTAATTTTTTGTATTTTTAGTAGAGATGGGGTTTCACCATGTTAGCCAGGATGGTCTCGATCTCCTGACCTCGTGATCCACCCATCTCGGCCTCCCAAAGTG…	499	7
7	ATATATGATATTATATATGAGATACATATTTTATATATATGATATATATGATATTGGGAGGCCAGGCACAGTGGCTCATGCCTGTAATCCCAGCACTTTGGGAGACTGAGGCAGGTGAATCACCTGAGGTCAGAAGTTCGAGATCAGCCTGGCCAACATGGCGAAATCCTGTCTCTACTAAAAATACAAAAACGTAGTTAGGTGTGGTGGTGTGTGCCTGTAACCCCCACTACTTGGAAGGCTGAGGGTACAAGAATTGCTTGAACCCAGGAAGCGGAGGTTGGAGTGAGCCAAGATCACACCACTGCACTCCACCCTGGCAACAAAATGAGACCCTTTTTCTTTGAAAATAACTTAAATTAGCTATGCAAAGTGGTGCAGGCCTGT	387	19
8	GCTGGGTTTTGTTTGGGATTGGGATTACAGACAAGGACTGGTTAGGTTTCTTTGCCTTGAACCTCAGTGGACTCACAGCCTTGGAAGAACAGCTCTGTGTGTGTGTGTGCGTGTGTGTGTGTACGTATGTATATATATGTATACTATACATATGTGTACACCCACAGCTGTTCCTCTAAGGCTGAAGGCTGTAAGTACATACATGTATTCATATATACATACATATATGTACACATATACATATGTGTACACACACACACACACACACACACAATGGTACAGATATGTCCAGGGAAGTATGAGCCCACTGAGGAGGTGGCTTCTGGTTAGATGGGTCATTAAAGCTATCTCAGGGCTGGCTTCCTGGAAGAGATGATAGTTTTAGAGTTTTTTGTCTTC…	809	15
9	TTCATGATGTAAGCACTTAGACATGATATAAAAAAAGTTTTATCATTTACTTACAAGGACATGGTACTTTTTTTTTCTCAATGGAGATTTGGGGGTGGGAAAAGCAAAAGAGGTTGCACATGGCCTCTCCTTAAGGAGCTTTATTCTCTAATTGGGAGACCAAGTCACAATGAAACCACTCAGGAACACAAGGAAGTCAGGTGTCGCTAAACCGATAAGCCAAATTATAACTTCCTGAGAAGCACTTTGGGAAAACTTAACCCTTCCAGGGCATTGAGTTTAATTTCAGTATATCTGACTTCTAGACCATGGAGAATTCTTAAAAAATTTAGGACTTTGTAGTTTAAAACACACAGAGAGCAAAAGGGTTTTAAAAAATAAAGTACCAATGATGAAAAG…	505	7
10	CACATCATTGTAAAGTCAAAAATCATAAGACAAAACATCATCAGTTGGGAAACATCTGTAACTTTTTATCCTTTTTTCTTCTACTTAAATGTAGAGACTTATGAATCTTGACTATCTACAATCTTTTCAGAATATGAATAATGGAGTCAGATAAGAACTATGTTCCAGATCCAAGCTTAACAACTTCAAACTGTGGGGTCAACAAGAATCGAATGGAACCATCACTCCTACCCTAACAGGGAGAACAAGCTGGATACTCTATAACATCATAGTTTTATAAAAACCATTCAAGAGTTGGCAATGAAAAGAAAACTAAGTAAACTGAATTCCAGAAAGTGATGAGCCTTTCTTAGGAGAGAGGAGACCAGAGGTGCTTTCATCCCAGGCAGAGTGGTAAAA…	573	1
11	TGCATTTGAATGTCTCCTAACAATACACCCATGTGCAGTATAGGTTTTAATACAGAAATCCCAAAACTGTCTTATAAAAGAAAATTTCCATCCAGAGATGTCTATGGAAAAGCAGTTTTCTTTGTTAAGCTTCAATAAACCCATTTAAGGACTGGGGACGAAGGCAAAATTCTTTTTGCAGTAGCTTCCTTTCCTAACAAATGCTTTTCGATATCCTGCATCTTACTAATGAGCATAATATATATTCTGTGATCTGATAGTAAATTGGAATGAAGATCACTCTTAAGATGTTGATTTTTTAAATAAAAAATGCACCGACCTACCCTCTGGAAATAAAAATATGTGTAAGCTCTATATGTTCTGGTCCTCAAGGAGATGCATAGTAAATGATAAATTCTA…	504	11
12	GAGGTCTTTTGGTTCATTTAACCCTTTGGAAAGTGACATTTTGTTGGCACCTGGGAAGCACTTGTTGCTGAGGTGTCGATATGATCATCAAAATGGCTCTTATGTTTATACCAACTGCAGGGGAGCGAGAAAAAGTTCTCAGGGTTGCAGTCATTTCATTGCCCTCAAAGCAGAGCAGGAATTATTAGCTTACCCTGGCGTGCCCCTTTGTTTTCCTAGGGCTTTGCTCCTCCAGCAGATACTCATTTAAGGCGAATCCACTGCTTTCTGAAATGTGTTTTGCAATGGTGCACAGAACAGGCACTCACTTAGCGGATCTAATCCTTTCATGGCTCAGCTTGTTAATGTAGCAAACTGCTGAAATGGGAAATGGATTCTTTAATGAGAACAGTCCCTTCA…	547	14
13	GGGTGTACACACATGGAGTATTTCCCCTGTGACATTAAGAGTTGACTAGTCCCCTAGGATATTACGAAGTGGCATGACAGGGTGTGCACCTTCTCTGACATTAGAAATAACAACCCCCTAGGATATTAGGAAGAATATCACAGGGTGTACACCCTCTGTGACATTAGGAGTGACATTCCCTCTGTGATATTAGGAGTGATATCACAGTTGTACACTATTGTGATATTAGGAGTAATATCCCCCTATGATATTATGAATAATATCATAAGGTGTGCATCACCTGTGACATTACGAGTAACATTCCCTTAGGATATTATGAATAATATCACAGTGTGTACACCCCCTGTGAGATGAGGAGTAACATCTTTTAGGATATTATGAATAATATCACAAGTTGTA…	825	2
14	CTGGACCAGAACTGACCAGCCGAACCCAGCCCAAATTGCAACCTTAATAATTGCAGACTATGCTGAATTTTTTTATCTTGCCCAAATTCCTATCTAAGGGGTTTAGGGGAGTCATACCCTACAAACTATAAATTCTCATCAGATGGGTTTTATTTAACCCTATATATCGTGACTTACTTTCCAAATCCAATATGGCATATAACACTATGTGACAAAGAAGAAAGTCAACATATTTTATCCCAAAACATGTTTCTTTGCCATATTTTAAAATGGTCCTGCAAAGCTGTCCTTTCTGGGTAAAAATGTACATTTGTAAAGAATCTCTATTAACATAGCTAGATCTTTTTCTTCCAGGCCTCCCAATCCTAGGGAGTAAAGTAGGAGTCTAACACCTTTTAC…	676	5
15	ACAATCTCCACTCCATCCTCACACTTGATTCTTCATCCCCTTTATAACTCCCCCAACCTGAGGCTCCCCAATTCCAATCTCCTTCAGATCTTATTCTATCCAAATAACCAACCCCTCCACACTCAAGCTCCTCCTCACACTTCCCAGACCCAGAAATTCCCTTCCCAGCCTCCCTGATTCTCCTCCCAGCACCCCCAACCCATGCTCCGACCCTTCAAGCCCGCCTCGGATCCAGGTCCATTTCAGCCTGCCCAGTCATCTCCTCGGTTTCCCCTAATGGCACGCCCAGACCCTCCAAATCCTTCATCAGCCTTCCCGATTCCTTTTATTTGACTCCCATATTCCCCACCCAGCCGCCAATTCTCTTTTCAGATTCCCAATTCCTTCCTCTAGCTCGGC…	819	19
16	GCAGGCCATCTGAGAACTGTGGCTTCAAGCTGTTTAGAGAGTTTTTTTGTTGAATTGAACCCCTTATCATTATGTAATGCCCTTCTTTGTCCCCCCTGCTTTTTTTTCTGTTGTTGGTTTAACATCTAAGAATAGTGACCCCTGCTCTTCTTTGTTTTCCATTTGTGTGGTAGATCTTTCTCTAATCCTTTACTTTGAGCCTATGAGTGTTGTTACATGTGAGATGGGTCTCTTGAAGATGGGTTTTGCTTTTTTATTCAATTTTCCACTCTGTACCTTTTAGTGGGGTGTTTAGACCACTTACATTCAAGGATAATATTGATATGTGAGGTGTTGATCCTATCATCAAGTTGTTAGATGGTTGCTTTGTAGTTTCTATTGTGTGGTTGCTTTACAGGG…	402	10
17	CCCGTTTCCAACAAAATCTACACAGAGGTCCACATATCCACTTGCAGAATCCCAAGAAAGAGAGTTTCAAAACTGCTCCATCAGCAGGATTGTTCACCTCTGTGAGTTGAATGCAGTCATCACAGGAAACATTCTGAGAATGCTTCTGTCTAGGTTTGATGTGAAGATATACCCGTTTGGAAGGAAGGCCACAAAGTGGTCCAAATATCCACTTGCAGATCCTACAAAAAGAGTGTTTGAAAGCTGAACTGTGAAAACAAGGTTCAACTCTGTGAGTTGAATGCAAACATCACAAAGAAGTTTCTCAGAATGCTTCCGTGTAGTTCTAGGGAAGTTTATCCCGTTTCCAACGAAATCCTCAGAGAGGTCCAAATATCCACTTGCAGATTCTACAGAAAG…	798	11
18	CTGGGCGACAGAGCAAGACTCAACCTCAAAAAAAAAAAAAAAAGTATGTCAGAAGAAACGGGAGACAGTGCAGATTTAAAGTCCTCATGAACAAGGTGGTGGGATCTATGCAGCCGAGTTCAGTCACAGGCTATTCCTGGGGACCCTTCTTCAGCAACATGCGCCTACAAAGTCCACTTTCCCACCCACACTTAACTCATACTCCACTGACTTAAAGGACTTAGGATAGAGGAGGCCAGGCATGGTGGCTCACGCCTGCAATCCCAGCACTTTCAGAGGCTGAGGTGGGTGGATAACCTGAGGTCAGGAGTTCGAGACCAGCCTGGCCAACATGGTGAAACCCCATCTCTACTAAAAATAAAAAAATTAGCAGGGTGTGGTGGCGGGCACCTGTAATCC…	634	10
19	ACCAGCTTGACTAACTTGGTGAAACCTGGTCCCTACTAAAAATACAAAAAAAAAAAAAAAAATTAGACGGGCGTGGCGGCGGGCGCCTGTAATCCCAGCTCCTCAGGAGGCTGAGGCAGAGAATTGCTTGACCCCGGGAGGCAGAGGTCGCAGTGAGCCAAGATTGCACCACTGCACTCCGGCCTGGGTGAAAGAGTGAGACAGCATCTCAAATAAATAAATAAATAAAATAAAATATGTGTTGCTCTTCCTGGTCAGGTCGCCAGCATCATGCTCTTCTATTCCTTTTTTCAAGTCCCTTGTGGGCATGAATGTGGTCGTGGAACTCAAGAAAGACCTGA	341	19
20	TCACAGGGTACCCAACTAGCAACCTGTACCTGACTAGATGTTGACCTCTTGTATAATCCCTTGATTTAAAGTGCTTGATACTGAACTACATCCCTACTGGGATGAACCCAGTAAAATCACGCTCAAGGTGGAAGCCTAATCACTTTCCCCGACCATCAAATCCCAAACCTCATGTTTTCTCTCGATCTGTAGATGCAATAGATTGTACCAAATTCAACAGATGCTTGCATGTTGTCCAGAACCTCTTCCTTTACACACTTCCTTGCAATTTGATGTGGAGGAAATAGCCAACCTTGGCTCAAGCTGGGAGACATTACAAGGCACATGAGGCAGAAAGAAGCACTGCAAGATTTCACTTCTGTTTGTGCTGGTATCTACTGTGGTTTACGATGAAAAGAA…	515	2
21	GACCCTTATCTTCGTTAATGTAATGACTGGAGAGCCTTGATTGTTTAATTAGAAAATACGGCACTGTTATTGGAAAGAGTTGTCACTACCTAAGCTGTAATGGTCAGAGGACAGTCTTAAAACAAGAAAAAAAAATACTTGACATATCTCTCTAATTTAATTGTATTTATTTTCATATTTCTAAAAATATCCTCTCTGAAAACAGCTTCTGGGCACAAATTCAAAACTATAAATTGGTCAAGCTGACAGCACTCTCCTCCTCAGCTTCTTCATTTAGGAAATGTCCAAAACGTCATTTGTACCTTGTATTTTGTTTCATCATACCGTACCCTGGATGATGTCTCCCTCCTCTCCCATCTAAAACGTCCAGCTGTCAGCTGGTGCAGTAAGCACTGGATG…	610	4
22	TGGGGGAGGTACTTGGTTGTTTTGGGGCTGAGCCTCCTCCTCTGTTGCTGGGGTCTCCTCAGGAAGGGGCAGCCACATTCCCCTCCAGCCCTGCCGGGAAGAGGCACCTCTTGCTTAGAAAGCCCAGTGCTGTTTTTGTTTTTGTGTTTTTTGAGATGGGTCTCCCTCTGTTGCCCAGGCTGGAGTGCAGTGGCTCAATCATAGCTCACCCACTGCAGCCTCGACCTCCTGGGCTCAAGCAGTCCTCCTGCCTCAGCCTCTTGAGTAGCTGATACTACAGGTGTGCATCACCACAGCCAGGTAACTTT	308	19
23	CAGGATAGCCCATCCTACCCAGACCGGGCCTCATGGCTCAGTGTGCCCCGGGGTCCAGCAGCAACGGTGTCCCAGGAGCTGTGGGAAGTGCAGAGTCTCAGGCCCACCTGGCCCTGCTGGGACGGTGACTTAAACAAGATCCCTGGGGTTCAAGGCATACCGTGTTTGATTATCACTGGATTTAGGGGTCTGCCCAGCCCATTCCCTGCCAGATGGAGAGGAAATTCTTTTCCAAGGAAGGTAAAATCACGACCTCTCAAACCAACCCCCATTTACTACAGAAAGGGCCCTTGGGAACTGTAACCCTGCTTGGTTCAGTTGTTGTGAAGCCATGAACCAGTGTCACCTCTCAAGG	355	5
24	ACCCTTCCTTCCCGAACCCATTCCAGTTGGCTTCCCAAATCCCATGACCCCCAACTCCACCCAAGCTGCCTGTGTCCAGTTCACCAACGTTTACCACATACTAAATCCACGGGTCGATCCTCAGTGTTGCTTTAACCTCACCTGTTGGTGGCATGGTTCCTTGCCTTTTCTCAGTGTTAGGTGTGCCAGGGCTTGTCCCCATCCCCTTTCTCGGTCTGCACTTTGTTAATTGGTGCAGGTTCTTGCCTTTAAATACCAGCTCTCTGTCAACTCCAATTCCTAAATTCGTATCTCCATCCCAAACCTCTTTCTGGACCATCAGGATTGATGTTCAGCAGCCTGCGTGGTGTCTCCACTCCACTCCACTCAATGCAGCAGGTCCAAGCTGAGCTACTGATG…	705	11
25	GCCATGGAATACTATGCAGCCATAAAAAAGGATGAGTTCATGTCCTTTGCAGGGACATAGATGAAGCTGGAAACCATCACTCTCAGCAAACTAACACAGGAACAGAAAACCAAACACCGCATGTTCTCACTCATAAGTGGGAGTTGAAAAATGAAAACGCATAGACACAGGGAGGGGCATATCACACACGGCGGGGGCTGAGGAAGACGTAGGAGAAATACCTAATATAGATGATGGGTTGATAGGTGCAGCAAACCACCATGGCACATTTATACCTATGTAACAAACCTGTATATTCTGCACATGTACCCCAGAACTTAAAGTATAAATTTAAAATAAAAACCCTAGAAGAAAAATGTAGCAATTAGTTGAAGACATAGGTACTGGCAAGAGTTTCAT…	902	10
26	GTGGGAAAAGCTTTATAACAGTGATCAGAACTTCACTGAGGGTCAGAGATGGATAGGGTAACCAACCATCCTGGTTTGCCCAGGACTTTCCTGATTTAGTAGAGAAAGCCCTGTGTCCCAGGAAACCCCTGGGTCCTAGGCAAAGTAGGACAGTTTGTCACCCTATATCCTGTGTCAGACCTGGTATAATCATGCAGTCCATCAATCTTTCACCACACTTAGCTGTCCAAGGTTATTTCTGGGAAATCTGGCTGGATGAGTTGGAAAGAACACCCTTCTACCACCAGCACCACCATCCTAAACTACATTTAACACTCTAAATTCTGGGCTTCATTCCAGACCTATTGTGTCTGATCTTC	359	24
27	CTTAGGAGTTCAAGACCAACCTGGGCAACATAGTGAGACACTGTCTCTACAAAAAATAAAAATAAAAAATTTAGCCAGGTGTGGTGATATGTGTCTGTAATCCTAGCTACTTGGGAAGCTGAGGTAGGAGGATTGCTTGAGCCTGGGAGGTAAAGGCGGCAGTGAGCTGTGATCATGCCACTGCACTTCAGCCTGAGTGACAGAGTGAGACCATATCTCCAGAAAAGAAAAAAAAAAGAAAGAAAGAAAAGAAAAGAAAAAGAAATTGAGCACATTATTACAATTTAATATCTTGATTGAAGGGAAGAGGTGAGACATCAGTTTCATTCATATTAAAGAGGAAATAGGTACTGTTATGTCAATGGGAAATGAGAGGAGGAATTAAATGTAGGAAACAGA…	417	6
28	ATGGGATGGTGTCTCTGTGGCTGGAGGAAATGAGGAGGTTCTGGGGGTGGTGGCTGCTGGGCTCTGCAGCAGGTCTAACTCAGGGCCGGGAGGAGCTGGGACTTCATTCCCAAGGTCAAAGGGGAATAAAGGTGTCTGAGGAGGAGGTGCACGTTCAAAGGGACATTTTCAGAAGATTAATCAGCAAGATGATATAGGATGGACTGGTATTGGTTGAAAGAGACTGGAAAGTCAGACCAAATGTAAGAGTAACGGCTGGACCAGCACGAGGTGCTAAAGACACGTCAAGGGCCCTGGCCAGCGAAGCAGGGCTGAAGAGGCACGTGTGAGCCGTAACCGCCGGGGCAGTATGAACACCCGTGGGCAGGCTGAGGGGAGGCCCAAGAGAGCCATAACTGC…	706	17
29	ACAAGAACAGTCTAAACAAACCAAGCTCTTTCTTTCCTTTCCTTCCATTGTAATATGAATGGGCCTTCTGCATTTGGCTGCTAGGAGACCGGCTTTGCAAAGCCCTGCTCCAATAAATGGGCTGGAGAGAAAAATTTCAATAAACAGCCCAAGTATCCAAGTATCAGAGGGGAAGAAAAGAGACGAAAAAAATTTAGGCAAGTATTCTTCACTTTCAAATCAACATATTCCTAATCTCAGAATGTTAGTTTCTATTGTTGCATTCCTTGCTTTCAACAGTTTCCTTCATTCTTGTCATTGTAATTCCTATTCCCTCTCTCCACCACTTCCAATGAGGAAACAGAACAGGGATAGTTCTGGATCACCATCAAGATTTGTTTTCAAGATGCAATATTTTCT…	514	6
30	CAGTGGAAATGGAAGGGAAACATTCTTTCTTTTCCTCTCTGGCTCTGCCTGACAACTAGTGCCCTCCTTTGCTTAGCAAATGGCCTAATCCGAGCGGTTGCATGGCCTGAACGCGTGGACACAGACCGTAATTGCACACTTATCTCAGACAAAAAAATAAATGAAGTTGCCATCTAATTTATTCAGGTGTCTCTTAAAATGTGGCATTTCATCTAATGATTTGATTTCTAGGAACTAAAAAGTAACTATGCATGCTTTGTTAGGAAAATTACTTCAGCACAAAATGAGGCTGCTTTTTTTTATTTTCCCCAGCCACAGTAACTAATAGCTTCAGATAAGATAAAAATAAGGTATTTTGTAATTAATATTTTAATTTACTAAGAAAGAGGGAGCTAAATG…	863	1
31	TTCGTTGGTTGTGCAGCCAGCCCGGTATTTAACCCAGGTTACTCCTCCGTGAGTCTGAGTTTTCGCATTTATCGTGAAACGCTTTCGCGTTTTTCGTGCGCCGCTTCACTGAGGGCAAAGCAGCCTGACCTCACTCCTGGACTGACCACTATTGGAGCCTGTAAGTATACTGGATCCCATTCTCTTGGCTCTAGCTATTTGTTCAAAAGTGTAACTATGAAGTGATGACTGGGTGAGAGAGAAAATTTGTTTCAATTCTAAAGATAGAGATAAACCTTTGTGTTATTGACTGTGCAAAAAGTCTTAGAGTACATTCCTTGGAAATTGACTCTGATTCAAAGTGTTGCATGACAACGGGATGA	362	24
32	GTGACAGGTGTTAAGGAGGCAGATATCAAAAGAGGGCTTGGCCACATGCACTGGGGGAGAAGAAAATGGCCTGTCTTCTCCCTTCCCTCTGCATGTAAAAACACATCTTGACTGCCACCATGCTAAAAAGCCTGGAAACGTCTTCTAAGGAAAGCTGGAGTGCCCTGGTTTTAGGGACACAGGCTCTTTCTCAATTACTGATGTCCAGATTGCCCTCTCTGCAAATCACCTGGGGAAAACATAATCCCTTAATGCAGTGGTCCCCACCCTTTTTGACACCAGGGACCAGTTTTGTGGAAGATAATTTTTTCAGAGACTGGGGTGGGGGGATGGTTTCAGGAAGATTCAAGTGCATTACATTTATTGTGTACTTTATTTCTATTATGATTACATTGTAAT…	546	16
33	CTCCAGCTTGGGTAACAGCATTTCTGACTCAAAAAAAATAAAAAAAAATTAATTAAAACAAATAATGAAGGAAATGGCATAAAAGAGTAGGGTGCTCACAGAGAGGGGAGGGGGTTTCAGAGAGGGAGGCTCAGAGAAAGGGGGAAGGGCATTTGGAGGGCTACAGGGCCAGTGTAGCTCAGGGCTTGGTGAAGTGGTGTAGGCTTCAAGTGGAGGGTTCCACGTCAGTGCGTTGAGCAATGCTACCCTTCTTGGACCCCCTCCTGGGCAGGCTGACTGTTTCCCTGTGGTTCTGAGTTGGACTCCCCCTCTCAGCCCCCCGCTAGGATCCCCAAACTCACCATCTTGAAGAGATTCGTGGAGTGGGGTGAGTCTCCCTAGGGCCAGCTCTTGCTCCAA…	522	1
34	TCTAGATATTTTTTGTACTGTCATATAGGATTTGAGACTTTGACATGAATATCCTATGGCTTAGTACAAACAATAATTAGAGACAAATAAGCTGTGCATCCTCAGTAACTTGAAGAACTAAATAATGTATGAAGATTGTCTCATGATATCCAGTGGTAGAGCACTGTACAGGTATGTTTCACTATATACAAACTTGTCTTCTATATACACGCTTTTTAGCATTTACATTTTTTAAACTAATTTTTATATTAAAAGTAACACATGCACACAGTAAAAAAGTCAAACAATAAAGGGTACACAATGAAAAGTGGAAGTATCCTTTCTCCCATACTACTCCTACTAGGTTAACTAATATCAAGTCAAAGTCCTACTAGGTTAACTAATATCAAGTATTTTAAA…	871	2
35	CTCACAAGTGGAGCACCATAAAACCAATGGAGTGCCTGAAAGAGGGTTATTTCCCACCTTTTTTTTCTTTAAAAGGAGGGTAGGCTGGGAGCTGCGGCTCACGCCTGTAATCCCAGCACTTTGGGAGGCTGAGGGAGGTGGATTGCCTGAGTTCAGGAGTTCAAGACCAGCCTGGCCAACATGGTGAAAACCTGTCTCTATTAAAAATACAAAAATTAGTTGGATGTGGTGGCACGCACTTGTAATCCCAGCTACTTGGGAGGCTGAGGCAGGAGAATCACTTGAACCCGGGAGGCAGAGGTTGCAGTTAGCCAAGATCATGCCACTGCCCTCCAGCCTGGGCAACAGAGTGAGACTCTGTCTCTCCAAAAAAAAAAAAGGAGGAACTGAGCCATGGCC…	520	24
36	GCCTATCATTGGCACTGACTGGTAAAAAGTTGAGTGAGGTTTGATGACCAGCAAGTTTCAAGTACTTTAGATGCCTTAAACACATGCAAACTTGAGGATAGCAGATGATCTCCACAAAAATTCAGGGGCCTGTCACCTCAGTAAAGTTTCTAGAGTTTCGGTGGGTAGGAGCTTCAAGTGGATGTCCTTCCAAGGTCAAAGGCAGAAATTGCTGTACCTGAACCACCCACCATTAAAAAAAGGCATAACACTTAGTAAGCCTTTTATGATATTTTTTTCTTTTTTTGAGACAGAGTTTCAATCTGTTGCCCAGGCTGAAGTGCAGTGGCATGATCATGGCCTCCAACTCCTGAGCCCAAGTGATCCTCCCACCTCAGCCTCCTGAGTAGCTAGGACTAC…	693	6
37	GGGGGTGTGCTCCTCCCATGCCCTTTGCTGGTCTCCTACATATGGAAACCTCCCTAGCAATGGGAGGAGGGCTGGCCAAGGGGATCCCTCAGCATCCTACTCCAGGTAAAGGAAGCTGTTTCTCTCTCTGTGCCTGCACAGCACCTGTAAATGCCATCATCTTAGATCAAACTTAGATCAGACTAAGTCCCCCATACCCCTAAGCAATTGGTGGGGACTGGTTTGATTTAAGTTACCCATGGCGGGCCTGGAGGTGGGTAGGGAGAGGAGGGAATATAACTTAAGTTAAAACAAAACAAAACCAAAAAACGTTTGTGGCTGAGAGCTGCTCAACTGGAACAGCCTGACTGGCTGGGCCCAAAGCCAGAAGATAGGTCCCAGGATCAGGTGACCCCGCCA…	765	17
38	ATTGGAAAACAGACACAGAGAGCCCAAGGTCACAAAGCCAGAAAGTGAATCTGGGCAGTCTAGCGGTAGCACCCTCTTCTTAAATGATCTATTTCAAGGGCCTCTTCTCCAGGCACTCTAAAACTCTTCTCCATCTTAGCTCCCCCAGAGTACAGTGAGGCCCCTGTTACCTACATGATGGGGTCTCAGAAAAGCAACAGATCCCAACTCATTCTAGCTTTTAAATAAAAAAAAAAACCTTTGCAAAACCACGAAGTGCAGAGGTTGGGAGAGAGCCAGCACTGGTTAATTCAGCAGCTCAACAATAAATCCAAGACCTGGGTATTCATTAGCCTCTCCACACCACCATCCTCATGGGCCAGCTTCTACCTCCTCCTGAATGCTGTGTCTTTGCCTAGT…	855	15
39	GCTAGAGACTCCACATCCCAGGATGCTGGAGGACTCATCCTGGTTTGGGCAGACCGGTCACTCTCTCTCTCTCTGTTTCTATCTCTCATCTTTCTCTTGTTCAAGTTTCTTGAAGAATCTCCAAGAAAAAAAAAACTGTTATATACTCTGTGTGAATAATGAATGAGTGAGGGAGGACAAGGGCTCACGCTTGTCCTGCAAGTTTGTAGCTCCACGGCGAAAGCTACGGAGTTCAAGTAGGCCCTCACCTCACCTGCGGTTCTGTGGCAACCCCATAAGGCTTAAGGCAGCATCAGGCATAGCTTGATCTGAGCCGGAAGTTTATCCCGGCCTGCT	336	8
40	CCCAAGCACATTTAACCCTACTATCTCATTGGATTGTTACAAGAAGCTTTTGAAATAAATAGCAAAACCCATTATCTGCTTTAATAAGAAAGAAAGAAAGAAAGAAAGAAAGAAAGAAAGAAAGAGAAAGAGAGAAAGAGAGAGAGAGAGAAAGAGAGAAAAGAGAGAGAGAAAGAGAGAGAGAGAGAGAAAGAGAGAAAGCAAAAGAGGGAGGGAGGGAGGAAGGAAGAAAGGAAGGAAGGAAGGAAGGAAGGAAGGAAGGAAGGGAGGAAGGAAAGAAGGAAGGAACTGTTGGCCCTGTGGCTGATCTGACATGTCCAAGTTCTTACAGCCAGCACGGCAGGGATAGAAATCTTCTTCAGCCTGGCCAGAAGTCCAGAGCTATTTTCCCCTACTCAC…	759	7
